# Novel *emm*4 lineage associated with an upsurge in invasive group A streptococcal disease in the Netherlands, 2022

**DOI:** 10.1101/2022.12.31.522331

**Authors:** Boas C.L. van der Putten, Wendy C.M. Bril-Keijzers, Lidewij W. Rümke, Stefan M.T. Vestjens, Linda A.M. Koster, Marloes Willemsen, Marlies A. van Houten, Nynke Y. Rots, Bart J.M. Vlaminckx, Brechje de Gier, Nina M. van Sorge

## Abstract

Invasive group A streptococcal (iGAS) disease cases increased in the first half year of 2022 in the Netherlands with a remarkably high proportion of *emm*4 isolates. Whole-genome sequence analysis of 66 *emm*4 isolates, 40 isolates from the pre-COVID-19-pandemic period 2009-2019 and 26 contemporary isolates from 2022, identified a novel *Streptococcus pyogenes* lineage (M4_NL22_), which accounted for 85% *emm*4 iGAS cases in 2022. Surprisingly, we detected few isolates of the *emm*4 hypervirulent clone, which has replaced nearly all other *emm*4 in the USA and the UK. M4_NL22_ displayed genetic differences compared to other *emm*4 strains, although these were of unclear biological significance. In publicly available data, we identified a single Norwegian isolate belonging to M4_NL22_, which was sampled after the isolates from this study, possibly suggesting export of M4_NL22_ to Norway. In conclusion, our study identified a novel *S. pyogenes emm*4 lineage underlying an increase of iGAS disease in early 2022 in the Netherlands and results have been promptly communicated with public health officials.

**Impact statement:** Group A *Streptococcus* (predominantly comprising *Streptococcus pyogenes*) has a long history of causing disease in humans. Over the past decades, researchers have described various changes in the *S. pyogenes* population circulating in humans. In this study, we describe a shift in the *S. pyogenes* population within type *emm*4 in the Netherlands in early 2022. A novel lineage, which we termed M4_NL22_, became the predominant *emm*4 lineage during this period. This was surprising, as in other countries such as the USA and the UK, another recently emerged lineage became dominant. Our work informed public health officials on the possible causes of increased *S. pyogenes* cases in the Netherlands and underlines the added value of continued active bacteriological surveillance.

**Data summary:** Code is freely available from https://github.com/boasvdp/GAS_M4. All sequencing data is freely available from BioProject PRJEB58654.
