## Supplemental tables S1 and S2 for "Novel *emm*4 lineage associated with an upsurge in invasive group A streptococcal disease in the Netherlands, 2022"

### Sheet: Table S1
Table S1. Characteristics of isolates included in this study and reference isolates used. QC = Quality control; ST = sequence type; CAPD = continuous ambulatory peritoneal dialysis.
Isolate	Run_accession	BioSample	Origin	Source	Source_type	Isolation_year	Dataset	Age_category	QC_decision	ST	emm_type	Hypervirulent_clone	M4NL22_lineage
2203013-pyo	ERR10704719	SAMEA112269888	This study	Blood	Invasive	2010	RETROGAS	18+	PASS	39	EMM4.0	no	no
2203026-pyo	ERR10704720	SAMEA112269889	This study	Blood	Invasive	2011	RETROGAS	0-5	PASS	39	EMM4.0	no	no
2203064-pyo	ERR10704721	SAMEA112269890	This study	Blood	Invasive	2017	RETROGAS	0-5	PASS	39	EMM4.0	no	yes
2203116-pyo	ERR10704722	SAMEA112269892	This study	Blood	Invasive	2013	RETROGAS	18+	PASS	39	EMM4.0	no	no
2203133-pyo	ERR10704723	SAMEA112269893	This study	Blood	Invasive	2015	RETROGAS	18+	PASS	38	EMM4.0	no	no
2203136-pyo	ERR10704724	SAMEA112269894	This study	Blood	Invasive	2015	RETROGAS	0-5	PASS	39	EMM4.0	yes	no
2203174-pyo	ERR10704725	SAMEA112269895	This study	Blood	Invasive	2019	RETROGAS	18+	PASS	38	EMM4.0	no	no
2203198-pyo	ERR10704726	SAMEA112269891	This study	Blood	Invasive	2014	RETROGAS	18+	PASS	39	EMM4.0	no	no
2203215-pyo	ERR10704727	SAMEA112269896	This study	Blood	Invasive	2015	RETROGAS	18+	PASS	39	EMM4.0	no	no
2203282-pyo	ERR10704728	SAMEA112269897	This study	Nose	Carriage	2009	RETROGAS	0-5	PASS	39	EMM4.0	no	no
2203285-pyo	ERR10704729	SAMEA112269898	This study	Nose	Carriage	2009	RETROGAS	0-5	PASS	-	EMM4.0	no	no
2203303-pyo	ERR10704730	SAMEA112269899	This study	Nose	Carriage	2009	RETROGAS	0-5	PASS	39	EMM4.0	yes	no
2203328-pyo	ERR10704731	SAMEA112269900	This study	Nose	Carriage	2009	RETROGAS	0-5	PASS	39	EMM4.0	no	no
2203329-pyo	ERR10704732	SAMEA112269901	This study	Nose	Carriage	2009	RETROGAS	0-5	PASS	39	EMM4.0	no	no
2203342-pyo	ERR10704733	SAMEA112269902	This study	Nose	Carriage	2009	RETROGAS	0-5	PASS	39	EMM4.0	yes	no
2203349-pyo	ERR10704734	SAMEA112269903	This study	Nose	Carriage	2009	RETROGAS	0-5	PASS	39	EMM4.0	no	no
2203353-pyo	ERR10704735	SAMEA112269904	This study	Nose	Carriage	2009	RETROGAS	0-5	PASS	39	EMM4.0	no	no
2203355-pyo	ERR10704736	SAMEA112269905	This study	Nose	Carriage	2009	RETROGAS	0-5	PASS	39	EMM4.0	no	no
2203380-pyo	ERR10704737	SAMEA112269906	This study	Nose	Carriage	2010	RETROGAS	0-5	PASS	-	EMM4.0	no	no
2203394-pyo	ERR10704738	SAMEA112269907	This study	Nose	Carriage	2010	RETROGAS	0-5	PASS	39	EMM4.0	no	no
2203399-pyo	ERR10704739	SAMEA112269908	This study	Nose	Carriage	2010	RETROGAS	0-5	PASS	39	EMM4.0	no	no
2203401-pyo	ERR10704740	SAMEA112269909	This study	Nose	Carriage	2010	RETROGAS	0-5	PASS	39	EMM4.0	no	no
2203423-pyo	ERR10704741	SAMEA112269910	This study	Nose	Carriage	2011	RETROGAS	0-5	PASS	39	EMM4.0	no	no
2203429-pyo	ERR10704742	SAMEA112269911	This study	Nose	Carriage	2012	RETROGAS	0-5	PASS	39	EMM4.0	no	no
2203451-pyo	ERR10704743	SAMEA112269912	This study	Throat	Carriage	2013	RETROGAS	18+	PASS	39	EMM4.0	no	no
2203452-pyo	ERR10704744	SAMEA112269913	This study	Throat	Carriage	2013	RETROGAS	18+	PASS	38	EMM4.0	no	no
2203478-pyo	ERR10704745	SAMEA112269914	This study	Nose	Carriage	2015	RETROGAS	0-5	PASS	39	EMM4.0	no	no
2203485-pyo	ERR10704746	SAMEA112269915	This study	Nose	Carriage	2015	RETROGAS	0-5	PASS	39	EMM4.0	no	no
2203486-pyo	ERR10704747	SAMEA112269916	This study	Throat	Carriage	2015	RETROGAS	18+	PASS	39	EMM4.0	no	no
2203490-pyo	ERR10704748	SAMEA112269917	This study	Nose	Carriage	2016	RETROGAS	0-5	PASS	39	EMM4.0	yes	no
2203493-pyo	ERR10704749	SAMEA112269918	This study	Nose	Carriage	2016	RETROGAS	0-5	PASS	39	EMM4.0	no	no
2203509-pyo	ERR10704750	SAMEA112269919	This study	Throat	Carriage	2016	RETROGAS	18+	PASS	39	EMM4.0	no	no
2203510-pyo	ERR10704751	SAMEA112269920	This study	Nose	Carriage	2016	RETROGAS	0-5	PASS	39	EMM4.0	no	no
2203512-pyo	ERR10704752	SAMEA112269921	This study	Nose	Carriage	2018	RETROGAS	0-5	PASS	39	EMM4.0	no	no
2203519-pyo	ERR10704753	SAMEA112269922	This study	Nose	Carriage	2018	RETROGAS	0-5	PASS	39	EMM4.0	no	yes
2203520-pyo	ERR10704754	SAMEA112269923	This study	Throat	Carriage	2018	RETROGAS	18+	PASS	38	EMM4.0	no	no
2203523-pyo	ERR10704755	SAMEA112269924	This study	Throat	Carriage	2018	RETROGAS	18+	PASS	39	EMM4.0	no	no
2203549-pyo	ERR10704756	SAMEA112269925	This study	Nose	Carriage	2019	RETROGAS	0-5	PASS	38	EMM4.0	no	no
2203569-pyo	ERR10704757	SAMEA112269926	This study	Blood	Invasive	2014	RETROGAS	18+	PASS	39	EMM4.0	no	no
2203573-pyo	ERR10704758	SAMEA112269927	This study	Blood	Invasive	2015	RETROGAS	18+	PASS	39	EMM4.0	no	no
2220105-pyo	ERR10704759	SAMEA112269946	This study	Wound	Invasive	2022	Routine_surveillance	18+	PASS	39	EMM4.0	no	yes
2220106-pyo	ERR10704760	SAMEA112269928	This study	Blood	Invasive	2022	Routine_surveillance	0-5	PASS	39	EMM4.0	yes	no
2220114-pyo	ERR10704761	SAMEA112269929	This study	Lochia	Invasive	2022	Routine_surveillance	18+	PASS	39	EMM4.0	no	yes
2220156-pyo	ERR10704762	SAMEA112269930	This study	Blood	Invasive	2022	Routine_surveillance	0-5	PASS	39	EMM4.0	no	yes
2220193-pyo	ERR10704763	SAMEA112269931	This study	CAPD	Invasive	2022	Routine_surveillance	18+	PASS	39	EMM4.0	yes	no
2220201-pyo	ERR10704764	SAMEA112269947	This study	Blood	Invasive	2022	Routine_surveillance	18+	PASS	39	EMM4.0	no	yes
2220312-pyo	ERR10704765	SAMEA112269948	This study	Blood	Invasive	2022	Routine_surveillance	0-5	PASS	39	EMM4.0	no	yes
2220373-pyo	ERR10704766	SAMEA112269932	This study	Vagina	Invasive	2022	Routine_surveillance	18+	PASS	39	EMM4.0	no	yes
2220374-pyo	ERR10704767	SAMEA112269933	This study	Introitus	Invasive	2022	Routine_surveillance	18+	PASS	39	EMM4.0	no	yes
2220455-pyo	ERR10704768	SAMEA112269949	This study	Blood	Invasive	2022	Routine_surveillance	0-5	PASS	39	EMM4.0	no	yes
2220565-pyo	ERR10704769	SAMEA112269934	This study	Vagina	Invasive	2022	Routine_surveillance	18+	PASS	39	EMM4.0	no	yes
2220567-pyo	ERR10704770	SAMEA112269935	This study	Blood	Invasive	2022	Routine_surveillance	18+	PASS	39	EMM4.0	no	yes
2220653-pyo	ERR10704771	SAMEA112269936	This study	Blood	Invasive	2022	Routine_surveillance	6-10	PASS	39	EMM4.0	no	yes
2220741-pyo	ERR10704772	SAMEA112269937	This study	Blood	Invasive	2022	Routine_surveillance	6-10	PASS	39	EMM4.0	no	yes
2220758-pyo	ERR10704773	SAMEA112269938	This study	Blood	Invasive	2022	Routine_surveillance	18+	PASS	39	EMM4.0	no	yes
2220760-pyo	ERR10704774	SAMEA112269950	This study	Tissue	Invasive	2022	Routine_surveillance	18+	PASS	38	EMM4.0	no	no
2220762-pyo	ERR10704775	SAMEA112269951	This study	Blood	Invasive	2022	Routine_surveillance	0-5	PASS	39	EMM4.0	no	yes
2220784-pyo	ERR10704776	SAMEA112269939	This study	Blood	Invasive	2022	Routine_surveillance	18+	PASS	38	EMM4.0	no	no
2220835-pyo	ERR10704777	SAMEA112269940	This study	Blood	Invasive	2022	Routine_surveillance	18+	PASS	39	EMM4.0	no	yes
2220865-pyo	ERR10704778	SAMEA112269941	This study	Blood	Invasive	2022	Routine_surveillance	0-5	PASS	39	EMM4.0	no	yes
2220878-pyo	ERR10704779	SAMEA112269952	This study	Tissue	Invasive	2022	Routine_surveillance	0-5	PASS	39	EMM4.0	no	yes
2220926-pyo	ERR10704780	SAMEA112269953	This study	Tissue	Invasive	2022	Routine_surveillance	18+	PASS	39	EMM4.0	no	yes
2221031-pyo	ERR10704781	SAMEA112269942	This study	Blood	Invasive	2022	Routine_surveillance	18+	PASS	39	EMM4.0	no	yes
2221112-pyo	ERR10704782	SAMEA112269943	This study	Abcess	Invasive	2022	Routine_surveillance	18+	PASS	39	EMM4.0	no	yes
2221192-pyo	ERR10704783	SAMEA112269944	This study	Blood	Invasive	2022	Routine_surveillance	-	PASS	39	EMM4.0	no	yes
2221193-pyo	ERR10704784	SAMEA112269945	This study	Lochia	Invasive	2022	Routine_surveillance	18+	PASS	39	EMM4.0	no	yes
ABC122	SRR12857903	SAMN14234519	DebRoy2021	-	-	-	-	-	PASS	39	EMM4.0	yes	no
ABC155	SRR12857452	SAMN14234551	DebRoy2021	-	-	-	-	-	PASS	39	EMM4.0	no	no
ABC157	SRR12857449	SAMN14234553	DebRoy2021	-	-	-	-	-	PASS	39	EMM4.0	no	no
ABC199	SRR12857777	SAMN14234593	DebRoy2021	-	-	-	-	-	PASS	39	EMM4.0	yes	no
ABC208	SRR12857352	SAMN14234602	DebRoy2021	-	-	-	-	-	PASS	39	EMM4.0	yes	no
ABC221	SRR12857337	SAMN14234614	DebRoy2021	-	-	-	-	-	PASS	39	EMM4.0	no	no
ABC245	SRR12857275	SAMN14234637	DebRoy2021	-	-	-	-	-	PASS	39	EMM4.0	no	no
ABC25	SRR12857280	SAMN14234425	DebRoy2021	-	-	-	-	-	PASS	39	EMM4.0	no	no
ABC3	SRR12857361	SAMN14234404	DebRoy2021	-	-	-	-	-	PASS	39	EMM4.0	no	no
ABC76	SRR12857839	SAMN14234475	DebRoy2021	-	-	-	-	-	PASS	39	EMM4.0	no	no
TSPY515	SRR12857670	SAMN14235194	DebRoy2021	-	-	-	-	-	PASS	39	EMM4.0	yes	no
TSPY637	SRR12857659	SAMN14235203	DebRoy2021	-	-	-	-	-	PASS	39	EMM4.0	yes	no
TSPY806	SRR12857637	SAMN14235221	DebRoy2021	-	-	-	-	-	PASS	39	EMM4.0	yes	no

### Sheet: Table S2
Table S2. Lineage-defining single nucleotide variants and associated genetic elements. REF = nucleotide in Duke reference genome; ALT = nucleotide observed in M4NL2022 lineage.
Position	REF	ALT	Gene	Bakta annotation	Amino acid change	Associated lineage
470251	C	T	asnS	asparagine ligase	Pro173Leu	Whole lineage (24 isolates)
513744	G	A	cof	Putative phosphatase M6_Spy0533	Thr146Ile	Whole lineage (24 isolates)
821604	G	A	parC	DNA topoisomarase 4 subunit A	Gly116Ser	Whole lineage (24 isolates)
1387835	C	T	comFA	DEAD/DEAH box helicase	Glu156Glu (synonymous)	Clonal sublineage (15 isolates)
1442907	G	A	hypothetical	Mga domain-containing protein	Gln63* (stop gained)	Clonal sublineage (15 isolates)
1512000	C	T	intergenic	-	-	Whole lineage (24 isolates)
